# Polytope: High-resolution epitope barcoding for *in vivo* spatial fate-mapping

**DOI:** 10.1101/2024.11.20.624484

**Authors:** Daniel Postrach, Colin E. J. Pritchard, Larissa Frank, Tom van Leeuwen, Hendrik A. Messal, Paul Krimpenfort, Jacco van Rheenen, Hans-Reimer Rodewald

## Abstract

Tracing the fate of individual cells and their progeny remains a challenging task. While imaging-based fate-mapping provides spatial information, it generally lacks complexity due to limited label diversity, resulting in diminished capture of comprehensive lineages and fate maps. Here, we introduce ‘Polytope’, an epitope barcoding system capable of generating up to 512 unique color codes. Comprising nine epitope tag cassettes flanked by loxP sites, Polytope allows random excision via Cre recombinase, creating unique color codes detectable through multiplexed imaging. Using an engineered Polytope mouse, we traced the fate of hundreds of clones across tissues *in vivo*, from embryonic development until adulthood. Together, Polytope enables high-resolution imaging-based fate-mapping through endogenous epitope barcoding, comprehensively capturing the spatial organization of complex clonal dynamics *in situ*.

**One-Sentence Summary:** Polytope is an imaging-based barcoding system to trace lineages at clonal and spatial resolution in living organisms using a diverse set of color-coded markers.

---

The ability to trace the developmental trajectories and spatial organization of cells within complex organisms is central to understanding tissue dynamics in health and disease (*1*, *2*). Fate-mapping technologies have become invaluable for studying stem cell differentiation and lineage contributions over time (*3–5*). Classical approaches, such as single-fluorescent reporter systems, provide insights into precursor-progeny relationships at the population level but lack the resolution required to trace the output of individual progenitors (*6*, *7*). Advanced imaging-based fate-mapping systems, such as the Confetti mouse model, introduced four-color fluorescent reporters, allowing *in vivo* visualization of individual cells and their progeny (*8*, *9*). However, these systems remain limited by the number of distinguishable colors, resulting in insufficient clonal resolution in most tissues.

Recent advances in cellular barcoding have improved fate-mapping by introducing unique molecular tags into individual cells, enabling their descendants to be tracked at exceedingly high clonal resolution (*10–19*). These methods rely on DNA barcodes, which are stably integrated into the genome and passed on to daughter cells, allowing for retrospective identification of clonal relationships. Despite their high precision in distinguishing cellular clones, they generally require sample destruction, such as during sequencing, which results in the loss of spatial information. Meanwhile, the rise of spatial biology technologies, such as multiplexed imaging, has enabled *in situ* mapping of tissues at single-cell resolution (*20*, *21*). Although these spatial approaches provide detailed snapshots of tissue organization, they typically do not capture lineage relationships or the clonal history of the cells. Bridging this gap requires new approaches that integrate cellular barcoding with spatially resolved imaging techniques, thereby linking the spatial context with clonal fate maps.

Here, we introduce ‘Polytope’, a spatial fate-mapping system based on *in vivo* epitope barcoding. Polytope leverages multiplexed imaging to resolve the spatial dynamics of clones *in situ* by generating up to 512 unique color codes in individual cells through Cre/loxP recombination. Polytope barcodes, introduced into stem and progenitor cells, are stably inherited to daughter cells, allowing for retrospective analysis of lineage relationships and clonal kinetics at high resolution. This technology enables the overlay of fate maps with spatial data obtained from multiplexed imaging, integrating clonal information with cell type annotations and cell states. Thereby, Polytope barcoding captures the fate, location and identity of cells on tissue sections, providing a comprehensive understanding of tissue dynamics during development and homeostasis *in vivo*.
