## Supplementary Table 1 for "Polytope: High-resolution epitope barcoding for *in vivo* spatial fate-mapping"

### Sheet: Sheet1
Supplementary Table 1: 512 Polytope color-codes within 5 recombination steps
Step	0	1	2	3	4	5
	123456789	0	2	24	246	2468
		1	3	25	247
		9	4	26	248
		12	5	27	257
		19	6	28	258
		89	7	35	268
		123	8	36	357
		129	13	37	358
		189	14	38	368
		789	15	46	468
		1234	16	47	1357
		1239	17	48	1358
		1289	18	57	1368
		1789	23	58	1468
		6789	29	68	2357
		12345	34	135	2358
		12349	39	136	2368
		12389	45	137	2457
		12789	49	138	2458
		16789	56	146	2467
		56789	59	147	2469
		123456	67	148	2478
		123459	69	157	2479
		123489	78	158	2568
		123789	79	168	2578
		126789	124	235	2579
		156789	125	236	3468
		456789	126	237	3568
		1234567	127	238	3578
		1234569	128	245	3579
		1234589	134	249	12468
		1234789	139	256	13468
		1236789	145	259	13568
		1256789	149	267	13578
		1456789	156	269	13579
		3456789	159	278	23468
		12345678	167	279	23568
		12345679	169	346	23578
		12345689	178	347	23579
		12345789	179	348	24568
		12346789	234	356	24578
		12356789	239	359	24579
		12456789	289	367	24678
		13456789	345	369	24679
		23456789	349	378	24689
			389	379
			456	457
			459	458
			489	467
			567	469
			569	478
			589	479
			678	568
			679	578
			689	579
			1235	1246
			1236	1247
			1237	1248
			1238	1257
			1245	1258
			1249	1268
			1256	1346
			1259	1347
			1267	1348
			1269	1356
			1278	1359
			1279	1367
			1345	1369
			1349	1378
			1389	1379
			1456	1457
			1459	1458
			1489	1467
			1567	1469
			1569	1478
			1589	1479
			1678	1568
			1679	1578
			1689	1579
			2345	2346
			2349	2347
			2389	2348
			2789	2356
			3456	2359
			3459	2367
			3489	2369
			3789	2378
			4567	2379
			4569	2456
			4589	2459
			4789	2489
			5678	2567
			5679	2569
			5689	2589
			5789	2678
			12346	2679
			12347	2689
			12348	3457
			12356	3458
			12359	3467
			12367	3469
			12369	3478
			12378	3479
			12379	3567
			12456	3569
			12459	3589
			12489	3678
			12567	3679
			12569	3689
			12589	4568
			12678	4578
			12679	4579
			12689	4678
			13456	4679
			13459	4689
			13489	12357
			13789	12358
			14567	12368
			14569	12457
			14589	12458
			14789	12467
			15678	12469
			15679	12478
			15689	12479
			15789	12568
			23456	12578
			23459	12579
			23489	13457
			23789	13458
			26789	13467
			34567	13469
			34569	13478
			34589	13479
			34789	13567
			36789	13569
			45678	13589
			45679	13678
			45689	13679
			45789	13689
			46789	14568
			123457	14578
			123458	14579
			123467	14678
			123469	14679
			123478	14689
			123479	23457
			123567	23458
			123569	23467
			123589	23469
			123678	23478
			123679	23479
			123689	23567
			124567	23569
			124569	23589
			124589	23678
			124789	23679
			125678	23689
			125679	24567
			125689	24569
			125789	24589
			134567	24789
			134569	25678
			134589	25679
			134789	25689
			136789	25789
			145678	34568
			145679	34578
			145689	34579
			145789	34678
			146789	34679
			234567	34689
			234569	35678
			234589	35679
			234789	35689
			236789	35789
			256789	123468
			345678	123568
			345679	123578
			345689	123579
			345789	124568
			346789	124578
			356789	124579
			1234568	124678
			1234578	124679
			1234579	124689
			1234678	134568
			1234679	134578
			1234689	134579
			1235678	134678
			1235679	134679
			1235689	134689
			1235789	135678
			1245678	135679
			1245679	135689
			1245689	135789
			1245789	234568
			1246789	234578
			1345678	234579
			1345679	234678
			1345689	234679
			1345789	234689
			1346789	235678
			1356789	235679
			2345678	235689
			2345679	235789
			2345689	245678
			2345789	245679
			2346789	245689
			2356789	245789
			2456789	246789
