## Supplementary Table 2 for "Polytope: High-resolution epitope barcoding for *in vivo* spatial fate-mapping"

### Sheet: Sheet1
Supplementary Table 2: Antibody panels
	Antibody panel applied on Polytope HEK cells (Fig. 2)
	IBEX #	Marker	Conjugate	Clone	Vendor	Cat. #	Isotype	Dilution	Notes
	1	AU1	AF488	AU1	Biolegend	901901	Mouse IgG2a	1:400	Custom conjugated
	1	VSVg	AF555	E8S5G	CST	93372S	Rabbit IgG	1:600	Custom conjugated
	1	T7	AF647	D9E1X	CST	13246S	Rabbit IgG	1:600	Custom conjugated
	2	HSV	AF488	Polyclonal	Novus Biologicals	NB600-513-AF488	Goat IgG	1:400	-
	2	S-tag	AF555	D2K2V	CST	12774S	Rabbit IgG	1:600	Custom conjugated
	2	Myc	AF647	9B11	CST	2233S	Mouse IgG2a kappa	1:600	-
	3	V5	AF488	SV5PK	Abcam	ab206566	Rabbit IgG	1:400	Self-conjugated (A20181, Invitrogen)
	3	HA	AF555	C29F4	CST	55420S	Rabbit IgG	1:600	-
	3	FLAG	DyL650	FG4R	Invitrogen	MA1-91878-D650	Mouse IgG2b	1:800	-
	Antibody panel applied on small intestine (Fig. 4)
	IBEX #	Marker	Conjugate	Clone	Vendor	Cat. #	Isotype	Dilution	Notes
	1	AU1	AF488	AU1	Biolegend	901901	Mouse IgG2a	1:400	Custom conjugated
	1	VSVg	AF555	E8S5G	CST	93372S	Rabbit IgG	1:600	Custom conjugated
	1	T7	AF647	D9E1X	CST	13246S	Rabbit IgG	1:600	Custom conjugated
	2	HSV	AF488	Polyclonal	Novus Biologicals	NB600-513-AF488	Goat IgG	1:400	-
	2	S-tag	AF555	D2K2V	CST	12774S	Rabbit IgG	1:600	Custom conjugated
	2	Myc	AF647	9B11	CST	2233S	Mouse IgG2a kappa	1:600	-
	3	V5	AF488	SV5PK	Abcam	ab206566	Rabbit IgG	1:400	Self-conjugated (A20181, Invitrogen)
	3	HA	AF555	C29F4	CST	55420S	Rabbit IgG	1:600	-
	3	FLAG	DyL650	FG4R	Invitrogen	MA1-91878-D650	Mouse IgG2b	1:800	-
	4	Pan-Keratin	AF488	C11	CST	4523S	Mouse IgG1	1:400	-
	4	Sodium Potassium ATPase	AF555	EP1845Y	Abcam	ab274883	Rabbit IgG	1:400	-
	4	CD45	AF647	D3F8Q	CST	81143S	Rabbit IgG	1:400	-
	Antibody panel applied on spleen (Fig. 4)
	IBEX #	Marker	Conjugate	Clone	Vendor	Cat. #	Isotype	Dilution	Notes
	1	AU1	AF488	AU1	Biolegend	901901	Mouse IgG2a	1:400	Custom conjugated
	1	VSVg	AF555	E8S5G	CST	93372S	Rabbit IgG	1:600	Custom conjugated
	1	T7	AF647	D9E1X	CST	13246S	Rabbit IgG	1:600	Custom conjugated
	2	HSV	AF488	Polyclonal	Novus Biologicals	NB600-513-AF488	Goat IgG	1:400	-
	2	S-tag	AF555	D2K2V	CST	12774S	Rabbit IgG	1:600	Custom conjugated
	2	Myc	AF647	9B11	CST	2233S	Mouse IgG2a kappa	1:600	-
	3	V5	AF488	SV5PK	Abcam	ab206566	Rabbit IgG	1:400	Self-conjugated (A20181, Invitrogen)
	3	HA	AF555	C29F4	CST	55420S	Rabbit IgG	1:600	-
	3	FLAG	DyL650	FG4R	Invitrogen	MA1-91878-D650	Mouse IgG2b	1:800	-
	4	CD45R/B220	FITC	RA3-6B2	BD Pharmingen	553087	Rat IgG2a kappa	1:400	-
	4	F4/80	PE	BM8	Invitrogen	12-4801-82	Rat IgG2a kappa	1:200	-
	4	CD45	AF647	D3F8Q	CST	81143S	Rabbit IgG	1:400	-
	Antibody panel applied on fetal liver (Fig. 5)
	IBEX #	Marker	Conjugate	Clone	Vendor	Cat. #	Isotype	Dilution	Notes
	1	Autofluorescence 488	-	-	-	-	-	-	-
	1	Autofluorescence 555	-	-	-	-	-	-	-
	1	CD117	AF647	2B8	Biolegend	105818	Rat IgG2b kappa	1:400
	2	AU1	AF488	AU1	Biolegend	901901	Mouse IgG2a	1:400	Custom conjugated, not used for analysis
	2	VSVg	AF555	E8S5G	CST	93372S	Rabbit IgG	1:800	Custom conjugated
	2	T7	AF647	D9E1X	CST	13246S	Rabbit IgG	1:800	Custom conjugated
	3	HSV	AF488	Polyclonal	Novus Biologicals	NB600-513-AF488	Goat IgG	1:400	-
	3	S-tag	AF555	D2K2V	CST	12774S	Rabbit IgG	1:800	Custom conjugated
	3	Myc	AF647	9B11	CST	2233S	Mouse IgG2a kappa	1:800	-
	4	V5	AF488	SV5PK	Abcam	ab206566	Rabbit IgG	1:400	Self-conjugated (A20181, Invitrogen)
	4	HA	AF555	C29F4	CST	55420S	Rabbit IgG	1:800	-
	4	FLAG	DyL650	FG4R	Invitrogen	MA1-91878-D650	Mouse IgG2b	1:800	-
	5	CD31	AF488	MEC13.3	Biolegend	102514	Rat IgG2a kappa	1:400
	5	Vimentin	AF555	D21H3	CST	9855S	Rabbit IgG	1:400
	5	CD45	AF647	D3F8Q	CST	81143S	Rabbit IgG	1:400	-
	6	Cytokeratin 18	AF488	C-04	Invitrogen	MA5-18157	Mouse IgG1	1:400	-
	6	DLK-1	AF555	B-7	Santa Cruz	sc-376755	Mouse IgG3 kappa	1:400	-
	6	F4/80	AF647	BM8	Biolegend	123122	Rat IgG2a kappa	1:200	-
	7	CD11b	AF488	M1/70	Biolegend	101217	Rat IgG2b kappa	1:400	-
	7	Sodium Potassium ATPase	AF555	EP1845Y	Abcam	ab274883	Rabbit IgG	1:400	-
	7	Ter119	AF647	TER-119	Biolegend	116218	Rat IgG2b kappa	1:400	-
	Antibody panel applied on adult liver (Fig. 5)
	IBEX #	Marker	Conjugate	Clone	Vendor	Cat. #	Isotype	Dilution	Notes
	1	AU1	AF488	AU1	Biolegend	901901	Mouse IgG2a	1:400	Custom conjugated, not used for analysis
	1	VSVg	AF555	E8S5G	CST	93372S	Rabbit IgG	1:600	Custom conjugated
	1	T7	AF647	D9E1X	CST	13246S	Rabbit IgG	1:600	Custom conjugated
	2	HSV	AF488	Polyclonal	Novus Biologicals	NB600-513-AF488	Goat IgG	1:400	-
	2	S-tag	AF555	D2K2V	CST	12774S	Rabbit IgG	1:800	Custom conjugated
	2	Myc	AF647	9B11	CST	2233S	Mouse IgG2a kappa	1:800	-
	3	V5	AF488	SV5PK	Abcam	ab206566	Rabbit IgG	1:250	Self-conjugated (A20181, Invitrogen)
	3	HA	AF555	C29F4	CST	55420S	Rabbit IgG	1:600	-
	3	FLAG	DyL650	FG4R	Invitrogen	MA1-91878-D650	Mouse IgG2b	1:800	-
	4	Cytokeratin 18	AF488	C-04	Invitrogen	MA5-18157	Mouse IgG1	1:200	-
	4	Cytokeratin 19	AF555	EP1580Y	Abcam	ab52625	Rabbit IgG	1:400	-
	4	F4/80	AF647	BM8	Biolegend	123122	Rat IgG2a kappa	1:100	-
	5	CD31	AF488	MEC13.3	Biolegend	102514	Rat IgG2a kappa	1:400	-
	5	Desmin	AF555	Y66	Abcam	ab203422	Rabbit IgG	1:400	-
	5	CD45	AF647	D3F8Q	CST	81143S	Rabbit IgG	1:400	-
